# Unbiased metastatic niche-labeling identifies estrogen receptor-positive macrophages as a barrier of T cell infiltration during bone colonization

**DOI:** 10.1101/2024.05.07.593016

**Authors:** Zhan Xu, Fengshuo Liu, Yunfeng Ding, Tianhong Pan, Yi-Hsuan Wu, Jun Liu, Igor L. Bado, Weijie Zhang, Ling Wu, Yang Gao, Xiaoxin Hao, Liqun Yu, David G. Edwards, Hilda L. Chan, Sergio Aguirre, Michael Warren Dieffenbach, Elina Chen, Yichao Shen, Dane Hoffman, Luis Becerra Dominguez, Charlotte Helena Rivas, Xiang Chen, Hai Wang, Zbigniew Gugala, Robert L. Satcher, Xiang H.-F. Zhang

**Affiliations:** Lester and Sue Smith Breast Center, Baylor College of Medicine, One Baylor Plaza, Houston, TX 77030, USA; Dan L. Duncan Cancer Center, Baylor College of Medicine, One Baylor Plaza, Houston, TX 77030, USA; Department of Molecular and Cellular Biology, Baylor College of Medicine, One Baylor Plaza, Houston, TX 77030, USA; Medical Scientist Training Program, Baylor College of Medicine, Houston, TX 77030, USA; Graduate Program in Cancer and Cell Biology, Baylor College of Medicine, One Baylor Plaza, Houston, TX 77030, USA; Graduate Program in Integrative Molecular and Biomedical Sciences, Baylor College of Medicine, One Baylor Plaza, Houston, TX 77030, USA; Graduate Program in Immunology and Microbiology, Baylor College of Medicine, One Baylor Plaza, Houston, TX 77030, USA; Graduate Program in Development, Disease Models, and Therapeutics, Baylor College of Medicine, One Baylor Plaza, Houston TX 77030, USA; Department of Orthopedic Oncology, University of Texas, MD Anderson Cancer Center, Houston, TX, United States of America; Department of Orthopedic Surgery and Rehabilitation, University of Texas Medical Branch, Galveston, TX, USA; McNair Medical Institute, Baylor College of Medicine, One Baylor Plaza, Houston, TX 77030, USA; College of Natural Sciences, University of Texas at Austin, 110 Inner Campus Drive, Austin, TX 78706, USA; Zhejiang Provincial Key Laboratory of Cancer Molecular Cell Biology, Life Sciences Institute, Zhejiang University, Hangzhou, Zhejiang 310058, China; Department of Orthopaedic Surgery, Second Affiliated Hospital, School of Medicine, Zhejiang University, Hangzhou, Zhejiang 310058, China

## Abstract

Microenvironment niches determine cellular fates of metastatic cancer cells. However, robust and unbiased approaches to identify niche components and their molecular profiles are lacking. We established Sortase A-Based Microenvironment Niche Tagging (SAMENT), which selectively labels cells encountered by cancer cells during metastatic colonization. SAMENT was applied to multiple cancer models colonizing the same organ and the same cancer to different organs. Common metastatic niche features include macrophage enrichment and T cell depletion. Macrophage niches are phenotypically diverse between different organs. In bone, macrophages express the estrogen receptor alpha (ERα) and exhibit active ERα signaling in male and female hosts. Conditional knockout of *Esr1* in macrophages significantly retarded bone colonization by allowing T cell infiltration. ERα expression was also discovered in human bone metastases of both genders. Collectively, we identified a unique population of ERα+ macrophages in the metastatic niche and functionally tied ERα signaling in macrophages to T cell exclusion during metastatic colonization.

**HIGHLIGHTS:**

- SAMENT is a robust metastatic niche-labeling approach amenable to single-cell omics.
- Metastatic niches are typically enriched with macrophages and depleted of T cells.
- Direct interaction with cancer cells induces ERα expression in niche macrophages.
- Knockout of *Esr1* in macrophages allows T cell infiltration and retards bone colonization.
