## Supplementary Table 1 for "Unbiased metastatic niche-labeling identifies estrogen receptor-positive macrophages as a barrier of T cell infiltration during bone colonization"

### Sheet: Sheet1
Extended Data Table 1
Plasmid sequences
Plasmid name	DNA sequence
pinducer20-Flag-mgSrtA-Lag16_2 nanobody-PDGFR	tggaagggctaattcactcccaaagaagacaagatatccttgatctgtggatctaccacacacaaggctacttccctgattagcagaactacacaccagggccaggggtcagatatccactgacctttggatggtgctacaagctagtaccagttgagccagataaggtagaagaggccaataaaggagagaacaccagcttgttacaccctgtgagcctgcatgggatggatgacccggagagagaagtgttagagtggaggtttgacagccgcctagcatttcatcacgtggcccgagagctgcatccggagtacttcaagaactgctgatatcgagcttgctacaagggactttccgctggggactttccagggaggcgtggcctgggcgggactg…
pMP71-dTomato-flag-mgSrtA-Lag16_2 nanobody-PDGFR	CGAGCATCTTACCGCCATTTATTCCCATATTTGTTCTGTTTTTCTTGATTTGGGTATACATTTAAATGTTAATAAAACAAAATGGTGGGGCAATCATTTACATTTTATGGGATATGTAATTACTAGTTCAGGTGTATTGCCACAAGACAAACATGTTAAGAAACTTTCCCGTTATTTACGCTCTGTTCCTGTTAATCAACCTCTGGATTACAAAATTTGTGAAAGATTGACTGATATTCTTAACTATGTTGCTCCTTTTACGCTGTGTGGATATGCTGCTTTAATGCCTCTGTATCATGCTATTGCTTCCCGTACGGCTTTCGTTTTCTCCTCCTTGTATAAATCCTGGTTGCTGTCTCTTTATGAGGAGTTGTGGCCCGTTGTCCGTCAACGTGGCGT…
